# Phoenix Enhancer: proteomics data mining using clustered spectra

**DOI:** 10.1101/846303

**Authors:** Mingze Bai, Chunyuan Qin, Kunxian Shu, Johannes Griss, Yasset Perez-Riverol, Weimin Zhu, Henning Hermjakob

## Abstract

**Motivation:** Spectrum clustering has been used to enhance proteomics data analysis: some originally unidentified spectra can potentially be identified and individual peptides can be evaluated to find potential mis-identifications by using clusters of identified spectra. The Phoenix Enhancer provides an infrastructure to analyze tandem mass spectra and the corresponding peptides in the context of previously identified public data. Based on PRIDE Cluster data and a newly developed pipeline, four functionalities are provided: i) evaluate the original peptide identifications in an individual dataset, to find low confidence peptide spectrum matches (PSMs) which could correspond to mis-identifications; ii) provide confidence scores for all originally identified PSMs, to help users evaluate their quality (complementary to getting a global false discovery rate); iii) identify potential new PSMs for originally unidentified spectra; and iv) provide a collection of browsing and visualization tools to analyze and export the results. In addition to the web based service, the code is open-source and easy to re-deploy on local computers using Docker containers.

**Availability:** The service of Phoenix Enhancer is available at http://enhancer.ncpsb.org. All source code is freely available in GitHub (https://github.com/phoenix-cluster/) and can be deployed in the Cloud and HPC architectures.

**Supplementary information:** Supplementary data are available online.
