## Supplemental Table 1 for "Phoenix Enhancer: proteomics data mining using clustered spectra"

### Sheet: project_analysis_result
	Better PSM No.	New PSM No.	Previous PSM No.	High Confident Previous PSM No.	fval Threshold(SpectraST)	Cluster Size Threshold	Confidence Score Threshold	Cluster Ratio Threshold	Matched Spectra No.	Matched Pre Id Spectra No.	Not Matched Pre Id Spectra No.	Low Confident Pre PSM No.	Is In PRIDE Cluster	Matched Id PSMs No./Pre PSMs No.(%)	New Id PSMs No./Pre PSMs No.(%)	High Confident Pre PSMs No./Pre PSMs No.(%)	Low Confident Pre PSMs No./Pre PSMs No.(%)	Low Confident Pre PSMs No./Matched Pre PSMs No.(%)	High Confident Pre PSMs No./Matched Pre PSMs No.(%)
PXD000437	0	0	127746	0	0.5	5	0.1	0.5	0	0	127746	0	FALSE	0	0	0	0	0	0
PXD000964	3	0	1676	672	0.5	5	0.1	0.5	693	692	984	3	FALSE	41.2888	0	40.0955	0.178998	0.433525	97.1097
PXD001252	1737	0	1248516	317123	0.5	5	0.1	0.5	337283	337283	911233	1737	FALSE	27.0147	0	25.4	0.139125	0.514998	94.0228
PXD000560	139	1	82161	23320	0.5	5	0.1	0.5	24646	24645	57516	139	FALSE	29.996	0.00121712	28.3833	0.16918	0.564009	94.6237
PXD000680	86	9	231587	76457	0.5	5	0.1	0.5	77929	77919	153668	86	FALSE	33.6457	0.00388623	33.0144	0.0371351	0.110371	98.1237
PXD003215	57	3	40623	14268	0.5	5	0.1	0.5	15452	15449	25174	57	FALSE	38.0302	0.00738498	35.123	0.140315	0.368956	92.3555
PXD001826	0	198	47248	272	0.5	5	0.1	0.5	692	427	46821	0	FALSE	0.903742	0.419065	0.575686	0	0	63.7001
PXD001168	0	11	1489	102	0.5	5	0.1	0.5	115	104	1385	0	FALSE	6.98455	0.738751	6.85024	0	0	98.076
PXD003292	0	514	50358	173	0.5	5	0.1	0.5	4551	244	50114	0	FALSE	0.484531	1.02069	0.34354	0	0	70.9013
PXD001201	0	83	4851	64	0.5	5	0.1	0.5	225	76	4775	0	FALSE	1.56669	1.71099	1.31932	0	0	84.2094
PXD001898	0	263	11369	157	0.5	5	0.1	0.5	467	185	11184	0	FALSE	1.62723	2.31331	1.38095	0	0	84.8644
PXD000701	0	127	4467	166	0.5	5	0.1	0.5	300	167	4300	0	FALSE	3.73853	2.84307	3.71614	0	0	99.4006
PXD000975	181	5200	96850	35468	0.5	5	0.1	0.5	42046	36506	60344	181	FALSE	37.6933	5.36913	36.6216	0.186887	0.495809	97.1566
PXD000055	18	1067	19567	3665	0.5	5	0.1	0.5	4914	3727	15840	18	FALSE	19.0474	5.45306	18.7305	0.0919916	0.482962	98.3364
PXD002232	81	2184	32921	3290	0.5	5	0.1	0.5	6570	3870	29051	81	FALSE	11.7554	6.63406	9.99362	0.246044	2.09302	85.0129
PXD003660	59	2014	27787	1024	0.5	5	0.1	0.5	3649	1112	26675	59	FALSE	4.00187	7.24799	3.68518	0.21233	5.30575	92.0862
PXD003657	0	5931	75090	3065	0.5	5	0.1	0.5	9270	3123	71967	0	FALSE	4.15901	7.89852	4.08177	0	0	98.1428
PXD001134	405	14043	158176	45674	0.5	5	0.1	0.5	65544	49054	109122	405	FALSE	31.0123	8.87809	28.8754	0.256044	0.825621	93.1096
PXD000011	24	2608	27375	6103	0.5	5	0.1	0.5	10668	6859	20516	24	FALSE	25.0557	9.52694	22.2941	0.0876712	0.349905	88.978
PXD001464	331	16261	149101	51793	0.5	5	0.1	0.5	70994	53302	95799	331	FALSE	35.7489	10.906	34.7369	0.221997	0.62099	97.169
PXD000729	451	7296	62819	20813	0.5	5	0.1	0.5	35397	23370	39449	451	FALSE	37.2021	11.6143	33.1317	0.717936	1.92982	89.0586
E000002	2564	100898	841553	66206	0.5	5	0.1	0.5	270238	141252	700301	2564	FALSE	16.7847	11.9895	7.86712	0.304675	1.8152	46.8708
PXD001079	0	258	2058	291	0.5	5	0.1	0.5	551	291	1767	0	FALSE	14.1399	12.5364	14.1399	0	0	99.9997
PXD003335	1	414	3229	8	0.5	5	0.1	0.5	515	20	3209	1	FALSE	0.619387	12.8213	0.247755	0.0309693	4.99975	39.998
PXD000762	34	3295	18510	3305	0.5	5	0.1	0.5	6840	3451	15059	34	FALSE	18.644	17.8012	17.8552	0.183684	0.985221	95.7693
PXD002255	5275	250677	1035298	397962	0.5	5	0.1	0.5	757606	427202	608096	5275	FALSE	41.2637	24.213	38.4394	0.509515	1.23478	93.1555
PXD001269	6	5182	20962	2562	0.5	5	0.1	0.5	8111	2619	18343	6	FALSE	12.494	24.7209	12.2221	0.0286232	0.229095	97.8236
PXD002436	0	10	29	2	0.5	5	0.1	0.5	12	2	27	0	FALSE	6.89655	34.4828	6.89655	0	0	99.95
PXD002057	14	3397	8523	2665	0.5	5	0.1	0.5	6282	2755	5768	14	FALSE	32.3243	39.8569	31.2683	0.164261	0.508167	96.7332
PXD003806	0	123	216	5	0.5	5	0.1	0.5	143	8	208	0	FALSE	3.7037	56.9444	2.31481	0	0	62.4922
PXD000857	0	182	185	25	0.5	5	0.1	0.5	231	30	155	0	FALSE	16.2162	98.3784	13.5135	0	0	83.3306
PXD003709	2	2396	1790	1560	0.5	5	0.1	0.5	4127	1571	219	2	FALSE	87.7654	133.855	87.1508	0.111732	0.127307	99.2997
PXD000027	33	0	1240	449	0.5	5	0.1	0.5	567	567	673	33	TRUE	45.7258	0	36.2097	2.66129	5.8201	79.1886
PXD000312	78	0	40140	21827	0.5	5	0.1	0.5	22096	22096	18044	78	TRUE	55.0473	0	54.3772	0.19432	0.353005	98.7826
PXD000464	110	0	27445	349	0.5	5	0.1	0.5	887	887	26558	110	TRUE	3.23192	0	1.27163	0.400802	12.4013	39.3461
PXD001099	1	0	8782	5109	0.5	5	0.1	0.5	5165	5165	3617	1	TRUE	58.8135	0	58.1758	0.0113869	0.0193611	98.9158
PXD000197	1138	7	204363	6150	0.5	5	0.1	0.5	18151	18045	186318	1138	TRUE	8.82988	0.00342528	3.00935	0.556852	6.30646	34.0815
PXD000558	80	25	60654	13381	0.5	5	0.1	0.5	13678	13648	47006	80	TRUE	22.5014	0.0412174	22.0612	0.131896	0.586166	98.0437
PXD000878	244	92	85462	16842	0.5	5	0.1	0.5	17910	17792	67670	244	TRUE	20.8186	0.10765	19.707	0.285507	1.3714	94.6605
PXD000674	49	76	5986	2575	0.5	5	0.1	0.5	2866	2777	3209	49	TRUE	46.3916	1.26963	43.017	0.818577	1.76449	92.7259
PXD000119	1	20	1307	17	0.5	5	0.1	0.5	48	23	1284	1	TRUE	1.75976	1.53022	1.30069	0.0765111	4.34764	73.9098
PXD000817	24	1522	24408	1050	0.5	5	0.1	0.5	2853	1163	23245	24	TRUE	4.76483	6.23566	4.30187	0.0983284	2.06363	90.2837
PXD000021	545	3030	42973	6122	0.5	5	0.1	0.5	13450	8105	34868	545	TRUE	18.8607	7.05094	14.2462	1.26824	6.72424	75.5336
PXD000378	4	126	1576	540	0.5	5	0.1	0.5	686	551	1025	4	TRUE	34.9619	7.99492	34.264	0.253807	0.725951	98.0035
PXD000450	43	1422	13689	6737	0.5	5	0.1	0.5	8277	6816	6873	43	TRUE	49.7918	10.3879	49.2147	0.314121	0.630868	98.8409
PXD000375	330	4176	34254	20429	0.5	5	0.1	0.5	25404	21087	13167	330	TRUE	61.5607	12.1913	59.6398	0.963391	1.56495	96.8796
PXD000529	3878	57392	429337	250850	0.5	5	0.1	0.5	321746	260399	168938	3878	TRUE	60.6514	13.3676	58.4273	0.903253	1.48925	96.3329
PXD000384	0	41	272	30	0.5	5	0.1	0.5	105	38	234	0	TRUE	13.9706	15.0735	11.0294	0	0	78.9453
PXD000899	257	5213	34509	9456	0.5	5	0.1	0.5	16309	10048	24461	257	TRUE	29.117	15.1062	27.4015	0.744733	2.55772	94.1083
PXD001492	694	9477	53437	39171	0.5	5	0.1	0.5	50389	40680	12757	694	TRUE	76.127	17.7349	73.3031	1.29873	1.706	96.2906
PXD000472	81	3400	18278	10625	0.5	5	0.1	0.5	14186	10728	7550	81	TRUE	58.6935	18.6016	58.13	0.443156	0.755033	99.0399
PXD000053	26	1536	7835	4581	0.5	5	0.1	0.5	6301	4642	3193	26	TRUE	59.247	19.6043	58.4684	0.331844	0.560103	98.6859
PXD000440	0	70	347	57	0.5	5	0.1	0.5	140	57	290	0	TRUE	16.4265	20.1729	16.4265	0	0	99.9982
PXD000722	17	990	4787	1956	0.5	5	0.1	0.5	3165	2025	2762	17	TRUE	42.3021	20.681	40.8607	0.355128	0.839506	96.5925
PXD000222	3809	94199	433401	269650	0.5	5	0.1	0.5	372405	276738	156663	3809	TRUE	63.8526	21.7348	62.2172	0.878863	1.37639	97.4387
PXD000535	3744	157396	624207	329184	0.5	5	0.1	0.5	499442	336671	287536	3744	TRUE	53.9358	25.2154	52.7364	0.599801	1.11206	97.7762
PXD000948	195	27094	107358	40199	0.5	5	0.1	0.5	68183	40516	66842	195	TRUE	37.7392	25.2371	37.4439	0.181635	0.481291	99.2176
PXD000533	3192	128919	432892	293270	0.5	5	0.1	0.5	436552	301789	131103	3192	TRUE	69.7146	29.7809	67.7467	0.737366	1.05769	97.1772
PXD000217	499	11705	32572	10601	0.5	5	0.1	0.5	23923	11483	21089	499	TRUE	35.2542	35.9358	32.5464	1.53199	4.34555	92.3191
PXD000025	3	1797	4854	2504	0.5	5	0.1	0.5	4394	2537	2317	3	TRUE	52.2662	37.021	51.5863	0.0618047	0.11825	98.6992
PXD000185	192	35129	94014	55884	0.5	5	0.1	0.5	91806	56219	37795	192	TRUE	59.7985	37.3657	59.4422	0.204225	0.341522	99.4041
PXD000070	225	20873	55437	24457	0.5	5	0.1	0.5	45816	24758	30679	225	TRUE	44.6597	37.6517	44.1167	0.405866	0.908797	98.7842
PXD000129	4209	30374	79841	57108	0.5	5	0.1	0.5	96747	62684	17157	4209	TRUE	78.511	38.0431	71.5272	5.27173	6.71463	91.1046
PXD000218	634	49179	125353	72464	0.5	5	0.1	0.5	124047	73952	51401	634	TRUE	58.995	39.2324	57.808	0.505772	0.857313	97.9879
PXD000688	0	1461	3093	841	0.5	5	0.1	0.5	2332	843	2250	0	TRUE	27.2551	47.2357	27.1904	0	0	99.7626
PXD000314	120	40555	74366	43098	0.5	5	0.1	0.5	84029	43338	31028	120	TRUE	58.2766	54.5343	57.9539	0.161364	0.276893	99.4462
PXD001541	42	2681	3447	2439	0.5	5	0.1	0.5	5195	2482	965	42	TRUE	72.0046	77.7778	70.7572	1.21845	1.69218	98.2675
PXD000095	37	1206	1411	965	0.5	5	0.1	0.5	2257	1007	404	37	TRUE	71.3678	85.4713	68.3912	2.62225	3.67428	95.8291
PXD001118	442	37070	31817	26325	0.5	5	0.1	0.5	65240	26877	4940	442	TRUE	84.4737	116.51	82.7388	1.38919	1.64453	97.9462
PXD000363	194	14896	10636	5022	0.5	5	0.1	0.5	20892	5311	5325	194	TRUE	49.9342	140.053	47.217	1.82399	3.6528	94.5584
PXD000176	99	21556	12286	7259	0.5	5	0.1	0.5	35366	7525	4761	99	TRUE	61.2486	175.452	59.0835	0.805795	1.31561	96.4651
Total	36737	1189350	7662196	2737833					4289066	2939384	4722812	36737		55.977	15.5223	35.7317	0.479458	0.856527

### Sheet: average low confident rate
Low Confident Pre PSMs No./Pre PSMs No.(%) of projects
Not in PRIDE Cluster	Is in PRIDE Cluster
0	2.66129
0.178998	0.19432
0.139125	0.400802
0.16918	0.0113869
0.0371351	0.556852
0.140315	0.131896
0	0.285507
0	0.818577
0	0.0765111
0	0.0983284
0	1.26824
0	0.253807
0.186887	0.314121
0.0919916	0.963391
0.246044	0.903253
0.21233	0
0	0.744733
0.256044	1.29873
0.0876712	0.443156
0.221997	0.331844
0.717936	0
0.304675	0.355128
0	0.878863
0.0309693	0.599801
0.183684	0.181635
0.509515	0.737366
0.0286232	1.53199
0	0.0618047
0.164261	0.204225
0	0.405866
0	5.27173
0.111732	0.505772
	0
	0.161364
	1.21845
	2.62225
	1.38919
	1.82399
	0.805795
0.125597	0.782358	(Average)
