## Supplemental Table 2 for "Phoenix Enhancer: proteomics data mining using clustered spectra"

### Sheet: steet
Row Id	Cluster Id	Cluster Ratio	Cluster Ratio String	Cluster Size	Recommed Confidence Score	Recommend Peptide	Lewest Common Ancestor	Spectra No.	Spectra Titles	Taxonnomy Ids Mtched in PRIDE Cluster
36	8db12002-4734-4d4f-8c0b-ce34c47c4e62	1.0	[_x000D_{TTLTNR=1.0}_x000D_]	10	0.333333	TTLTNR	root	1	[E000002;20150414_QEp1_LC7_NiGr_SA_Saliva_6_fractionated7.raw;scan=9269]	[4896]
40	5db4399e-db33-4c22-8884-65c0adb32bde	1.0	[_x000D_{LDGTENK=1.0}_x000D_]	10	0.333333	LDGTENK	root	16	[E000002;20150414_QEp1_LC7_NiGr_SA_Saliva_1m.raw;scan=4347, E000002;20150414_QEp1_LC7_NiGr_SA_Saliva_7_fractionated4.raw;scan=3347, E000002;20150414_QEp1_LC7_NiGr_SA_Saliva_6.raw;scan=4557, E000002;20150414_QEp1_LC7_NiGr_SA_Saliva_7.raw;scan=4666, E000002;20150414_QEp1_LC7_NiGr_SA_Saliva_6m.raw;scan=4686, E000002;20150414_QEp1_LC7_NiGr_SA_Saliva_4.raw;scan=4666, E000002;20150414_QEp1_LC7_NiGr_SA_…	[4896]
592	6fcc3b72-e2b1-478a-b42b-459fe9379243	1.0	[_x000D_{AVLTLSK=0.12, KITLSK=0.12, GLITISK=0.12, LGLTLSK=0.12, VALTLSK=1.0}_x000D_]	25	0.239287	VALTLSK	root	2	[E000002;20150414_QEp1_LC7_NiGr_SA_Saliva_4.raw;scan=8165, E000002;20150414_QEp1_LC7_NiGr_SA_Saliva_3_fractionated5.raw;scan=10133]	[4896]
2490	c3134c06-1ce7-481e-9e26-9555de4e575c	1.0	[_x000D_{AQYFEK=1.0}_x000D_]	10	0.333333	AQYFEK	root	1	[E000002;20150414_QEp1_LC7_NiGr_SA_Saliva_1_fractionated5.raw;scan=10563]	[4896]
2694	77754b3f-d404-4004-8355-86b763f43832	0.944444	[_x000D_{GLQEEEEVCMAPR=0.018518519, AALSMCK=0.018518519, SVDEAIR=0.037037037, SVEAVER=0.018518519, SVDEALR=0.9444444}_x000D_]	54	0.528668	SVDEAIR	root.	7	[E000002;20150414_QEp1_LC7_NiGr_SA_Saliva_8.raw;scan=15958, E000002;20150414_QEp1_LC7_NiGr_SA_Saliva_4m.raw;scan=14858, E000002;20150414_QEp1_LC7_NiGr_SA_Saliva_7m.raw;scan=16491, E000002;20150414_QEp1_LC7_NiGr_SA_Saliva_3.raw;scan=15889, E000002;20150414_QEp1_LC7_NiGr_SA_Saliva_1.raw;scan=16498, E000002;20150414_QEp1_LC7_NiGr_SA_Saliva_5.raw;scan=16090, E000002;20150414_QEp1_LC7_NiGr_SA_Saliva_2…	[4896]
2861	c3c22087-f93a-4dad-8478-2d53dc0ca70b	1.0	[_x000D_{LDINDFLK=0.5263158, IDNIDFIK=0.05263158, LDLDNFLK=1.0}_x000D_]	19	0.127167	LDLDNFLK	Ascomycota.	1	[E000002;20150602_QEp3_NiGr_SA_saliva3_4_frac6.raw;scan=11310]	[4896]
3178	c3ad817f-caee-44b2-9a01-6b427dc7863b	0.727273	[_x000D_{IEGDKNK=0.27272728, EGLDNQK=0.09090909, WLEVEK=0.09090909, SVLDNQK=0.09090909, WIKNSAMLLQ=0.09090909, LWDLEK=0.72727275}_x000D_]	11	0.101697	LWDLEK	root	61	[E000002;20150414_QEp1_LC7_NiGr_SA_Saliva_2_fractionated3.raw;scan=26074, E000002;20150414_QEp1_LC7_NiGr_SA_Saliva_7m.raw;scan=38117, E000002;20150414_QEp1_LC7_NiGr_SA_Saliva_3_fractionated2.raw;scan=22176, E000002;20150414_QEp1_LC7_NiGr_SA_Saliva_1_fractionated5.raw;scan=28371, E000002;20150414_QEp1_LC7_NiGr_SA_Saliva_4.raw;scan=39263, E000002;20150414_QEp1_LC7_NiGr_SA_Saliva_1.raw;scan=39204, E…	[4896, 4932]
4849	df330e2b-660c-4594-8810-4f1d96175897	1.0	[{ALAVEWAPFAR=1.0}_x000D_]	20	0.433677	ALAVEWAPFAR	Schizosaccharomyces	8	[E000002;20150414_QEp1_LC7_NiGr_SA_Saliva_8_fractionated2.raw;scan=34289, E000002;20150414_QEp1_LC7_NiGr_SA_Saliva_2_fractionated6.raw;scan=39901, E000002;20150414_QEp1_LC7_NiGr_SA_Saliva_3_fractionated3.raw;scan=35128, E000002;20150414_QEp1_LC7_NiGr_SA_Saliva_1_fractionated3.raw;scan=35174, E000002;20150414_QEp1_LC7_NiGr_SA_Saliva_8_fractionated3.raw;scan=34877, E000002;20150414_QEp1_LC7_NiGr_SA…	[4896]
4950	7f381b27-6090-476c-94d8-a58afb28f9e7	1.0	[{YSEGYPGAR=1.0}_x000D_]	11	0.347131	YSEGYPGAR	root	1	[E000002;20150414_QEp1_LC7_NiGr_SA_Saliva_5_fractionated3.raw;scan=21952]	[4896]
5015	7cd67a45-3df4-44fe-8425-4f69a67b7c4a	1.0	[_x000D_{LLPGLYHIK=1.0}_x000D_]	21	0.44074	LLPGLYHIK	Schizosaccharomyces	1	[E000002;20150414_QEp1_LC7_NiGr_SA_Saliva_2_fractionated5.raw;scan=33437]	[4896]
5242	cdc4d5c5-b88b-4fd8-a0aa-572818727aea	1.0	[{EYQAQVVK=1.0}_x000D_]	17	0.41015	EYQAQVVK	root	2	[E000002;20150414_QEp1_LC7_NiGr_SA_Saliva_1_fractionated5.raw;scan=14303, E000002;20150414_QEp1_LC7_NiGr_SA_Saliva_3_fractionated5.raw;scan=13631]	[4896]
6146	cea73093-eebd-43a1-b6b3-34ac28ac81c1	1.0	[{LFNVLT=1.0}]	10	0.333333	LFNVLT	Chlamydia trachomatis.	2	[E000002;20150414_QEp1_LC7_NiGr_SA_Saliva_3_fractionated8.raw;scan=12181, E000002;20150414_QEp1_LC7_NiGr_SA_Saliva_7_fractionated1.raw;scan=12483]	[4896]
6192	276db6da-a0ce-4494-aecb-807274281ca7	1.0	[{LALEFLGK=1.0}]	10	0.333333	LALEFLGK	root	1	[E000002;20150414_QEp1_LC7_NiGr_SA_Saliva_3_fractionated7.raw;scan=11854]	[4896]
6306	b00f30cb-06a8-4c46-98ef-40579a9bdab4	1.0	[_x000D_{FDDTNPSK=1.0}_x000D_]	11	0.347131	FDDTNPSK	root	1	[E000002;20150414_QEp1_LC7_NiGr_SA_Saliva_1_fractionated1.raw;scan=7514]	[4932, 4896]
6446	287d0fc9-82a2-42c9-b033-bc738f2170f9	1.0	[_x000D_{GKPAGLNAAR=1.0}_x000D_]	18	0.418424	GKPAGLNAAR	No matches	1	[E000002;20150414_QEp1_LC7_NiGr_SA_Saliva_6.raw;scan=26951]	[4896]
7041	a7527755-33d9-4f74-915d-e9ca14305466	1.0	[_x000D_{HIVETFK=1.0}_x000D_]	12	0.359727	HIVETFK	root	1	[E000002;20150414_QEp1_LC7_NiGr_SA_Saliva_3_fractionated7.raw;scan=10590]	[4896]
7474	2d513f3e-248b-4645-93de-7583e704d560	1.0	[_x000D_{TTYAQSSQIR=1.0}_x000D_]	20	0.433677	TTYAQSSQIR	Eukaryota	6	[E000002;20150414_QEp1_LC7_NiGr_SA_Saliva_1.raw;scan=54900, E000002;20150414_QEp1_LC7_NiGr_SA_Saliva_3.raw;scan=54914, E000002;20150414_QEp1_LC7_NiGr_SA_Saliva_1m.raw;scan=54055, E000002;20150414_QEp1_LC7_NiGr_SA_Saliva_2m.raw;scan=53595, E000002;20150414_QEp1_LC7_NiGr_SA_Saliva_4m.raw;scan=52574, E000002;20150414_QEp1_LC7_NiGr_SA_Saliva_5.raw;scan=55061]	[4896]
